# Cell-selective proteomics reveal novel effectors secreted by an obligate intracellular bacterial pathogen

**DOI:** 10.1101/2023.11.17.567466

**Authors:** Allen G. Sanderlin, Hannah K. Margolis, Abigail F. Meyer, Rebecca L. Lamason

## Abstract

Pathogenic bacteria secrete protein effectors to hijack host machinery and remodel their infectious niche. *Rickettsia* spp. are obligate intracellular bacteria that can cause life-threatening disease, but their absolute dependence on the host cell environment has impeded discovery of rickettsial effectors and their host targets. We implemented bioorthogonal non-canonical amino acid tagging (BONCAT) during *R. parkeri* infection to selectively label, isolate, and identify secreted effectors. As the first use of BONCAT in an obligate intracellular bacterium, our screen more than doubles the number of experimentally validated effectors for *R. parkeri*. The novel secreted rickettsial factors (Srfs) we identified include *Rickettsia*-specific proteins of unknown function that localize to the host cytoplasm, mitochondria, and ER. We further show that one such effector, SrfD, interacts with the host Sec61 translocon. Altogether, our work uncovers a diverse set of previously uncharacterized rickettsial effectors and lays the foundation for a deeper exploration of the host-pathogen interface.
