## Supplementary material for "Cell-selective proteomics reveal novel effectors secreted by an obligate intracellular bacterial pathogen": Data Set 1

### Sheet: Data Set 1
Data Set 1. BONCAT pull-down mass spectrometry results.
Peptide identifications with a false discovery rate of ≤ 1% and a significance threshold of 20 (-10log10P) were considered as identified. Protein identifications were accepted with two unique peptides.
Proteins called as hits are indicated. Proteins present in both replicates of the +Anl (samples C & D) infection lysate pull-down are called as hits.
Gene IDs from R. parkeri str. Portsmouth (NC_017044.1) are provided.
Accession #	Description	Gene ID	Spectral counts					Hit?	Peptides					Coverage (%)					Area
				–Anl		+Anl				–Anl		+Anl			–Anl		+Anl			–Anl		+Anl
			Sample:	A	B	C	D		Sample:	A	B	C	D	Sample:	A	B	C	D	Sample:	A	B	C	D
WP_004995964.1	N-acetylmuramoyl-L-alanine amidase (SrfA)	MC1_RS02555		5	9	78	45	Y		4	7	15	12		14	32	53	53		1384500	7022300	690970000	201310000
WP_014410399.1	hypothetical protein (SrfB)	MC1_RS01090		0	0	34	24	Y		0	0	14	12		0	0	36	35		0	0	116250000	48179000
WP_014410829.1	hypothetical protein (SrfC)	MC1_RS04185		0	0	29	21	Y		0	0	16	14		0	0	36	34		0	0	56389000	23448000
WP_014410911.1	hypothetical protein (RARP-2)	MC1_RS04780		0	2	27	22	Y		0	2	14	13		0	4	23	23		0	909620	142240000	41094000
WP_014410903.1	patatin-like phospholipase family protein (Pat1)	MC1_RS04700		0	0	24	18	Y		0	0	15	12		0	0	38	31		0	0	92207000	29246000
WP_014410824.1	pentapeptide repeat-containing protein (SrfD)	MC1_RS04150		0	0	23	7	Y		0	0	16	6		0	0	17	5		0	0	20923000	3266300
WP_014411051.1	DUF5460 family protein (SrfE)	MC1_RS05980		0	0	20	11	Y		0	0	11	8		0	0	27	19		0	0	53494000	13105000
WP_014410262.1	autotransporter domain-containing protein (Sca1)	MC1_RS00120		0	0	15	7	Y		0	0	14	7		0	0	8	5		0	0	9916700	2462300
WP_014410383.1	hypothetical protein (Risk1)	MC1_RS00985		0	0	11	11	Y		0	0	10	10		0	0	15	14		0	0	8759000	3688800
WP_014410647.1	hypothetical protein (SrfF)	MC1_RS02820		0	0	11	10	Y		0	0	6	8		0	0	19	26		0	0	40559000	16440000
WP_014410601.1	DUF5410 family protein (SrfG)	MC1_RS02530		0	0	11	6	Y		0	0	10	5		0	0	30	13		0	0	8518500	1834100
WP_014411115.1	autotransporter outer membrane beta-barrel domain-containing protein (OmpA)	MC1_RS06480		0	0	6	2	Y		0	0	5	2		0	0	2	1		0	0	19286000	3216200
WP_155813482.1	autotransporter domain-containing protein (Sca2)	MC1_RS00605		0	0	5	0	N		0	0	5	0		0	0	4	0		0	0	2599800	0
WP_014410750.1	preprotein translocase subunit SecA	MC1_RS03650		0	0	4	0	N		0	0	4	0		0	0	2	0		0	0	1077400	0
WP_014410895.1	Arp2/3 complex-activating protein RickA	MC1_RS04635		0	0	4	0	N		0	0	3	0		0	0	5	0		0	0	2605000	0
WP_014410419.1	hypothetical protein	MC1_RS01245		0	0	4	0	N		0	0	3	0		0	0	23	0		0	0	1979600	0
WP_014411094.1	F0F1 ATP synthase subunit alpha (AtpA)	MC1_RS06265		0	3	3	0	N		0	2	3	0		0	5	6	0		0	2104500	2732500	0
WP_014410749.1	hypothetical protein	MC1_RS03645		0	0	3	0	N		0	0	3	0		0	0	4	0		0	0	606820	0
WP_014411002.1	autotransporter outer membrane beta-barrel domain-containing protein (OmpB)	MC1_RS05540		0	0	3	0	N		0	0	2	0		0	0	1	0		0	0	3213500	0
WP_014411093.1	F0F1 ATP synthase subunit beta (AtpB)	MC1_RS06255		0	0	0	2	N		0	0	0	2		0	0	0	5		0	0	0	336240
